# circHIPK3 nucleates IGF2BP2 and functions as a competing endogenous RNA

**DOI:** 10.1101/2023.09.14.557527

**Authors:** Trine Line Hauge Okholm, Andreas Bjerregaard Kamstrup, Morten Muhlig Nielsen, Anne Kruse Hollensen, Mette Laugesen Graversgaard, Matilde Helbo Sørensen, Lasse Sommer Kristensen, Søren Vang, Samuel S. Park, Gene W. Yeo, Lars Dyrskjøt, Jørgen Kjems, Jakob Skou Pedersen, Christian Kroun Damgaard

## Abstract

Circular RNAs (circRNAs) represent a class of widespread endogenous RNAs that regulate gene expression and thereby influence cell biological decisions with implications for the pathogenesis of several diseases. Here, we disclose a novel gene-regulatory role of circHIPK3 by combining analyses of large genomics datasets and mechanistic cell biological follow-up experiments. Specifically, we use temporal depletion of circHIPK3 or specific RNA binding proteins (RBPs) and identify several perturbed genes by RNA sequencing analyses. Using expression-coupled motif analyses of mRNA expression data from various knockdown experiments, we identify an 11-mer motif within circHIPK3, which is also enriched in genes that become downregulated upon circHIPK3 depletion. By mining eCLIP datasets, we find that the 11-mer motif constitutes a strong binding site for IGF2BP2 and validate this circHIPK3-IGF2BP2 interaction experimentally using RNA-immunoprecipitation and competition assays in bladder cancer cell lines. Our results suggest that circHIPK3 and IGF2BP2 mRNA targets compete for binding. Since the identified 11-mer motif found in circHIPK3 is enriched in upregulated genes following IGF2BP2 knockdown, and since IGF2BP2 depletion conversely globally antagonizes the effect of circHIPK3 knockdown on target genes, our results suggest that circHIPK3 can sequester IGF2BP2 as a competing endogenous RNA (ceRNA), leading to target mRNA stabilization. As an example of a circHIPK3-regulated gene, we focus on the *STAT3* mRNA as a specific substrate of IGF2BP2 and validate that manipulation of circHIPK3 regulates IGF2BP2-*STAT3* mRNA binding and thereby *STAT3* mRNA levels. However, absolute copy number quantifications demonstrate that IGF2BP2 outnumbers circHIPK3 by orders of magnitude, which is inconsistent with a simple 1:1 ceRNA hypothesis. Instead, we show that circHIPK3 can nucleate multiple copies of IGF2BP2, potentially via phase separation, to produce IGF2BP2 condensates. Finally, we show that circHIPK3 expression correlates with overall survival of patients with bladder cancer. Our results are consistent with a model where relatively few cellular circHIPK3 molecules function as inducers of IGF2BP2 condensation thereby regulating STAT3 and other key factors for cell proliferation and potentially cancer progression.
