## Supplementary Table S1 for "circHIPK3 nucleates IGF2BP2 and functions as a competing endogenous RNA"

### Sheet: Ark1
Table S1	Primers
Transcript	Forward
circHIPK3 #1 (RIP HepG2/K562)	CATGCTGATCTCAAGCCAGA
circHIPK3 #2 (all other)	GGTCGGCCAGTCATGTATCA
HIPK3	GTCGGCCAGTCATGTATCAA
B-actin	CCAGAGGCGTACAGGGATAG
GAPDH	GTCAGCCGCATCTTCTTTTG
NEU1	AGGTGGCCTCTACCATGTTG
SLC7A5	GAAGGCACCAAACTGGATGT
TRAPPC9	TGGACAGAGCCACAGACAAG
STAT3	CTTTGAGACCGAGGTGTATCACC
TP53	CCTCAGCATCTTATCCGAGTGG
HIPK3 Scr 11-mer	TTGCATTTCCTAGAAGACGGCTACAGATGTGGATTGAAGCGCAAGAGTG
Laccase	CAACGAATCTAGTATACCTT
Lin-HIPK3_1	GTCGGCCAGTCATGTATCAA
Lin-HIPK3_2	TGCTGCCACGCTTTAACTTT
	Reverse
circHIPK3 #1 (RIP HepG2/K562)	CCAAGACTTGTGAGGCCATA
circHIPK3 #2 (all other)	ACACAACTGCTTGGCTCTACT
HIPK3	TAGAGCGGCCATCCAAGAAA
B-actin	TGGCACCACACCTTCTACAA
GAPDH	GCGCCCAATACGACCAAATC
NEU1	CATGATCATCGCTGAGGAGA
SLC7A5	GAAGTAGGCCAGGTTGGTCA
TRAPPC9	GCTCCAAGCCACAGAAAGTC
STAT3	GGTCAGCATGTTGTACCACAGG
TP53	TGGATGGTGGTACAGTCAGAGC
HIPK3 Scr 11-mer	CTTCAATCCACATCTGTAGCCGTCTTCTAGGAAATGCAATCTGTTTCGC
Laccase	ACAATAGTATAGAAACTGCC
Lin-HIPK3_1	GGTCGGAAATGCTTTATTCTTCC
Lin-HIPK3_2	CTCAATAGTGTGGGCGTGAC
