## Supplementary Table S2 for "circHIPK3 nucleates IGF2BP2 and functions as a competing endogenous RNA"

### Sheet: circHIPK3_conserved_miRNAs
chr_exon	start_exon	end_exon	ccName	size_exon	strand	chr_miRNA	start_miRNA	end_miRNA	all_info	score_miRNA	strand_miRNA	seed_seq	seed_type	miRNA_family	datasets	exon_position
chr11	33307958	33309057	chr11_33307958-33309057	1099	+	chr11	33307978	33307985	GGUAGAC::7mer-m8::miR-379/1193-5p/3529::Cingulate_Gyrus	1	+	GGUAGAC	7mer-m8	miR-379/1193-5p/3529	Cingulate_Gyrus	chr11_33307958-33309057
chr11	33307958	33309057	chr11_33307958-33309057	1099	+	chr11	33308012	33308019	AAGGCAC::7mer-m8::miR-124/124ab/506::Cingulate_Gyrus,Brocas_Area_4	2	+	AAGGCAC	7mer-m8	miR-124/124ab/506	Cingulate_Gyrus,Brocas_Area_4	chr11_33307958-33309057
chr11	33307958	33309057	chr11_33307958-33309057	1099	+	chr11	33308024	33308031	UCACACA::7mer-1a::miR-377::Cingulate_Gyrus,Brocas_Area_4	2	+	UCACACA	7mer-1a	miR-377	Cingulate_Gyrus,Brocas_Area_4	chr11_33307958-33309057
chr11	33307958	33309057	chr11_33307958-33309057	1099	+	chr11	33308598	33308606	CCAGCAU::8mer-1a::miR-338/338-3p::Brocas_Area_4	1	+	CCAGCAU	8mer-1a	miR-338/338-3p	Brocas_Area_4	chr11_33307958-33309057
chr11	33307958	33309057	chr11_33307958-33309057	1099	+	chr11	33309018	33309025	AACAGUC::7mer-m8::miR-132/212/212-3p::Cingulate_Gyrus	1	+	AACAGUC	7mer-m8	miR-132/212/212-3p	Cingulate_Gyrus	chr11_33307958-33309057
chr11	33307958	33309057	chr11_33307958-33309057	1099	+	chr11	33309031	33309038	GAUAUGU::7mer-m8::miR-190/190ab::Cingulate_Gyrus	1	+	GAUAUGU	7mer-m8	miR-190/190ab	Cingulate_Gyrus	chr11_33307958-33309057
chr11	33307958	33309057	chr11_33307958-33309057	1099	+	chr11	33309000	33309007	ACUGGCC::7mer-m8::miR-193/193b/193a-3p::Cingulate_Gyrus,Brocas_Area_4	2	+	ACUGGCC	7mer-m8	miR-193/193b/193a-3p	Cingulate_Gyrus,Brocas_Area_4	chr11_33307958-33309057
chr11	33307958	33309057	chr11_33307958-33309057	1099	+	chr11	33309022	33309029	AACAAAC::7mer-m8::miR-495/1192::Cingulate_Gyrus	1	+	AACAAAC	7mer-m8	miR-495/1192	Cingulate_Gyrus	chr11_33307958-33309057
chr11	33307958	33309057	chr11_33307958-33309057	1099	+	chr11	33309027	33309034	UGUUGAA::7mer-m8::miR-653::Cingulate_Gyrus	1	+	UGUUGAA	7mer-m8	miR-653	Cingulate_Gyrus	chr11_33307958-33309057
chr11	33307958	33309057	chr11_33307958-33309057	1099	+	chr11	33308883	33308891	CAGUGCA::8mer-1a::miR-148ab-3p/152::Brocas_Area_4	1	+	CAGUGCA	8mer-1a	miR-148ab-3p/152	Brocas_Area_4	chr11_33307958-33309057
chr11	33307958	33309057	chr11_33307958-33309057	1099	+	chr11	33308994	33309001	CGACCCA::7mer-m8::miR-551a::Brocas_Area_4	1	+	CGACCCA	7mer-m8	miR-551a	Brocas_Area_4	chr11_33307958-33309057
