## Supplementary Table S3 for "circHIPK3 nucleates IGF2BP2 and functions as a competing endogenous RNA"

### Sheet: Sheet1
Table S3
Type	hsa_miRNA_family	ID	J82
Positive	POS_A	ERCC_00117.1	18495
Positive	POS_B	ERCC_00112.1	7603
Positive	POS_C	ERCC_00002.1	2436
Positive	POS_D	ERCC_00092.1	531
Positive	POS_E	ERCC_00035.1	125
Positive	POS_F	ERCC_00034.1	61
Negative	NEG_A	ERCC_00096.1	16
Negative	NEG_B	ERCC_00041.1	14
Negative	NEG_C	ERCC_00019.1	30
Negative	NEG_D	ERCC_00076.1	23
Negative	NEG_E	ERCC_00098.1	19
Negative	NEG_F	ERCC_00126.1	12
Negative	NEG_G	ERCC_00144.1	8
Negative	NEG_H	ERCC_00154.1	10
Ligation	LIG_NEG_A	nmiR00810.1	1
Ligation	LIG_NEG_B	nmiR00828.1	4.09
Ligation	LIG_NEG_C	nmiR00803.1	7.6
Ligation	LIG_POS_A	nmiR00813.1	5118.42
Ligation	LIG_POS_B	nmiR00809.1	1940.9
Ligation	LIG_POS_C	nmiR00811.1	320.56
SpikeIn	ath-miR159a	MIMAT0000177	14.04
SpikeIn	cel-miR-248	MIMAT0000304	14.04
SpikeIn	cel-miR-254	MIMAT0000310	7.02
SpikeIn	osa-miR414	MIMAT0001330	18.13
SpikeIn	osa-miR442	MIMAT0001605	13.45
Endogenous1	hsa-let-7a-5p	MIMAT0000062	18500.6
Endogenous1	hsa-let-7b-5p	MIMAT0000063	3504.51
Endogenous1	hsa-let-7c-5p	MIMAT0000064	112.9
Endogenous1	hsa-let-7d-5p	MIMAT0000065	1702.82
Endogenous1	hsa-let-7e-5p	MIMAT0000066	2112.88
Endogenous1	hsa-let-7f-5p	MIMAT0000067	969.28
Endogenous1	hsa-let-7g-5p	MIMAT0000414	2753.42
Endogenous1	hsa-let-7i-5p	MIMAT0000415	2708.37
Endogenous1	hsa-miR-1-3p	MIMAT0000416	4.09
Endogenous1	hsa-miR-1-5p	MIMAT0031892	11.11
Endogenous1	hsa-miR-100-5p	MIMAT0000098	2900.24
Endogenous1	hsa-miR-101-3p	MIMAT0000099	8.77
Endogenous1	hsa-miR-103a-3p	MIMAT0000101	9.94
Endogenous1	hsa-miR-105-5p	MIMAT0000102	16.38
Endogenous1	hsa-miR-106a-5p+hsa-miR-17-5p	MIMAT0000103	791.45
Endogenous1	hsa-miR-106b-5p	MIMAT0000680	163.79
Endogenous1	hsa-miR-107	MIMAT0000104	201.23
Endogenous1	hsa-miR-10a-5p	MIMAT0000253	130.45
Endogenous1	hsa-miR-10b-5p	MIMAT0000254	101.78
Endogenous1	hsa-miR-1178-3p	MIMAT0005823	4.68
Endogenous1	hsa-miR-1180-3p	MIMAT0005825	137.47
Endogenous1	hsa-miR-1183	MIMAT0005828	18.13
Endogenous1	hsa-miR-1185-1-3p	MIMAT0022838	10.53
Endogenous1	hsa-miR-1185-2-3p	MIMAT0022713	5.26
Endogenous1	hsa-miR-1185-5p	MIMAT0005798	7.6
Endogenous1	hsa-miR-1193	MIMAT0015049	4.68
Endogenous1	hsa-miR-1197	MIMAT0005955	18.72
Endogenous1	hsa-miR-1200	MIMAT0005863	7.6
Endogenous1	hsa-miR-1202	MIMAT0005865	5.26
Endogenous1	hsa-miR-1203	MIMAT0005866	11.7
Endogenous1	hsa-miR-1204	MIMAT0005868	10.53
Endogenous1	hsa-miR-1205	MIMAT0005869	4.68
Endogenous1	hsa-miR-1206	MIMAT0005870	14.04
Endogenous1	hsa-miR-122-5p	MIMAT0000421	1
Endogenous1	hsa-miR-1224-3p	MIMAT0005459	2.34
Endogenous1	hsa-miR-1224-5p	MIMAT0005458	2.92
Endogenous1	hsa-miR-1226-3p	MIMAT0005577	6.43
Endogenous1	hsa-miR-1228-3p	MIMAT0005583	3.51
Endogenous1	hsa-miR-1233-3p	MIMAT0005588	6.43
Endogenous1	hsa-miR-1234-3p	MIMAT0005589	8.19
Endogenous1	hsa-miR-1236-3p	MIMAT0005591	13.45
Endogenous1	hsa-miR-124-3p	MIMAT0000422	8.19
Endogenous1	hsa-miR-1244	MIMAT0005896	7.6
Endogenous1	hsa-miR-1245a	MIMAT0005897	2.92
Endogenous1	hsa-miR-1245b-3p	MIMAT0019951	9.36
Endogenous1	hsa-miR-1245b-5p	MIMAT0019950	11.11
Endogenous1	hsa-miR-1246	MIMAT0005898	1
Endogenous1	hsa-miR-1247-5p	MIMAT0005899	2.92
Endogenous1	hsa-miR-1248	MIMAT0005900	3.51
Endogenous1	hsa-miR-1249-3p	MIMAT0005901	7.6
Endogenous1	hsa-miR-1249-5p	MIMAT0032029	2.92
Endogenous1	hsa-miR-1250-5p	MIMAT0005902	9.36
Endogenous1	hsa-miR-1252-5p	MIMAT0005944	5.26
Endogenous1	hsa-miR-1253	MIMAT0005904	1
Endogenous1	hsa-miR-1254	MIMAT0005905	2.92
Endogenous1	hsa-miR-1255a	MIMAT0005906	14.04
Endogenous1	hsa-miR-1255b-5p	MIMAT0005945	11.11
Endogenous1	hsa-miR-1257	MIMAT0005908	8.19
Endogenous1	hsa-miR-1258	MIMAT0005909	11.7
Endogenous1	hsa-miR-125a-3p	MIMAT0004602	20.47
Endogenous1	hsa-miR-125a-5p	MIMAT0000443	3461.22
Endogenous1	hsa-miR-125b-5p	MIMAT0000423	2889.71
Endogenous1	hsa-miR-126-3p	MIMAT0000445	5.85
Endogenous1	hsa-miR-1260a	MIMAT0005911	53.23
Endogenous1	hsa-miR-1260b	MIMAT0015041	8.19
Endogenous1	hsa-miR-1261	MIMAT0005913	8.19
Endogenous1	hsa-miR-1262	MIMAT0005914	2.92
Endogenous1	hsa-miR-1264	MIMAT0005791	8.77
Endogenous1	hsa-miR-1266-5p	MIMAT0005920	4.09
Endogenous1	hsa-miR-1268a	MIMAT0005922	5.85
Endogenous1	hsa-miR-1268b	MIMAT0018925	8.19
Endogenous1	hsa-miR-1269a	MIMAT0005923	18.13
Endogenous1	hsa-miR-1269b	MIMAT0019059	7.02
Endogenous1	hsa-miR-127-3p	MIMAT0000446	6.43
Endogenous1	hsa-miR-127-5p	MIMAT0004604	4.68
Endogenous1	hsa-miR-1270	MIMAT0005924	14.62
Endogenous1	hsa-miR-1271-3p	MIMAT0022712	4.09
Endogenous1	hsa-miR-1271-5p	MIMAT0005796	12.87
Endogenous1	hsa-miR-1272	MIMAT0005925	5.26
Endogenous1	hsa-miR-1273c	MIMAT0015017	7.6
Endogenous1	hsa-miR-1275	MIMAT0005929	9.36
Endogenous1	hsa-miR-1276	MIMAT0005930	7.6
Endogenous1	hsa-miR-1277-3p	MIMAT0005933	15.21
Endogenous1	hsa-miR-1278	MIMAT0005936	8.19
Endogenous1	hsa-miR-1279	MIMAT0005937	13.45
Endogenous1	hsa-miR-128-1-5p	MIMAT0026477	12.87
Endogenous1	hsa-miR-128-2-5p	MIMAT0031095	5.85
Endogenous1	hsa-miR-128-3p	MIMAT0000424	11.11
Endogenous1	hsa-miR-1281	MIMAT0005939	9.36
Endogenous1	hsa-miR-1283	MIMAT0005799	1
Endogenous1	hsa-miR-1285-3p	MIMAT0005876	7.6
Endogenous1	hsa-miR-1285-5p	MIMAT0022719	19.89
Endogenous1	hsa-miR-1286	MIMAT0005877	11.7
Endogenous1	hsa-miR-1287-3p	MIMAT0026738	9.94
Endogenous1	hsa-miR-1287-5p	MIMAT0005878	14.62
Endogenous1	hsa-miR-1288-3p	MIMAT0005942	12.87
Endogenous1	hsa-miR-1289	MIMAT0005879	9.94
Endogenous1	hsa-miR-129-2-3p	MIMAT0004605	26.91
Endogenous1	hsa-miR-129-5p	MIMAT0000242	7.02
Endogenous1	hsa-miR-1290	MIMAT0005880	12.87
Endogenous1	hsa-miR-1291	MIMAT0005881	4.68
Endogenous1	hsa-miR-1293	MIMAT0005883	8.19
Endogenous1	hsa-miR-1295a	MIMAT0005885	7.6
Endogenous1	hsa-miR-1296-3p	MIMAT0026637	12.87
Endogenous1	hsa-miR-1296-5p	MIMAT0005794	6.43
Endogenous1	hsa-miR-1297	MIMAT0005886	23.4
Endogenous1	hsa-miR-1298-5p	MIMAT0005800	11.7
Endogenous1	hsa-miR-1299	MIMAT0005887	9.94
Endogenous1	hsa-miR-1301-3p	MIMAT0005797	4.68
Endogenous1	hsa-miR-1302	MIMAT0005890	7.6
Endogenous1	hsa-miR-1303	MIMAT0005891	7.02
Endogenous1	hsa-miR-1304-3p	MIMAT0022720	7.6
Endogenous1	hsa-miR-1304-5p	MIMAT0005892	11.11
Endogenous1	hsa-miR-1305	MIMAT0005893	5.85
Endogenous1	hsa-miR-1306-3p	MIMAT0005950	14.62
Endogenous1	hsa-miR-1306-5p	MIMAT0022726	25.74
Endogenous1	hsa-miR-1307-3p	MIMAT0005951	13.45
Endogenous1	hsa-miR-1307-5p	MIMAT0022727	13.45
Endogenous1	hsa-miR-130a-3p	MIMAT0000425	1052.93
Endogenous1	hsa-miR-130b-3p	MIMAT0000691	31
Endogenous1	hsa-miR-132-3p	MIMAT0000426	43.29
Endogenous1	hsa-miR-1322	MIMAT0005953	12.28
Endogenous1	hsa-miR-1323	MIMAT0005795	8.77
Endogenous1	hsa-miR-133a-3p	MIMAT0000427	8.77
Endogenous1	hsa-miR-133a-5p	MIMAT0026478	13.45
Endogenous1	hsa-miR-133b	MIMAT0000770	6.43
Endogenous1	hsa-miR-134-3p	MIMAT0026481	8.19
Endogenous1	hsa-miR-134-5p+hsa-miR-6728-5p	MIMAT0000447	5.26
Endogenous1	hsa-miR-135a-5p	MIMAT0000428	4.68
Endogenous1	hsa-miR-135b-5p	MIMAT0000758	9.36
Endogenous1	hsa-miR-136-5p	MIMAT0000448	8.77
Endogenous1	hsa-miR-137	MIMAT0000429	149.17
Endogenous1	hsa-miR-138-5p	MIMAT0000430	10.53
Endogenous1	hsa-miR-139-3p	MIMAT0004552	12.28
Endogenous1	hsa-miR-139-5p	MIMAT0000250	5.85
Endogenous1	hsa-miR-140-3p	MIMAT0004597	7.6
Endogenous1	hsa-miR-140-5p	MIMAT0000431	142.73
Endogenous1	hsa-miR-141-3p	MIMAT0000432	13.45
Endogenous1	hsa-miR-142-3p	MIMAT0000434	8.19
Endogenous1	hsa-miR-142-5p	MIMAT0000433	1.75
Endogenous1	hsa-miR-143-3p	MIMAT0000435	1
Endogenous1	hsa-miR-144-3p	MIMAT0000436	15.79
Endogenous1	hsa-miR-145-5p	MIMAT0000437	9.36
Endogenous1	hsa-miR-1469	MIMAT0007347	6.43
Endogenous1	hsa-miR-146a-5p	MIMAT0000449	87.74
Endogenous1	hsa-miR-146b-3p	MIMAT0004766	4.68
Endogenous1	hsa-miR-146b-5p	MIMAT0002809	9.36
Endogenous1	hsa-miR-147a	MIMAT0000251	14.04
Endogenous1	hsa-miR-147b	MIMAT0004928	8.77
Endogenous1	hsa-miR-148a-3p	MIMAT0000243	146.24
Endogenous1	hsa-miR-148b-3p	MIMAT0000759	82.48
Endogenous1	hsa-miR-149-5p	MIMAT0000450	46.21
Endogenous1	hsa-miR-150-5p	MIMAT0000451	6.43
Endogenous1	hsa-miR-151a-3p	MIMAT0000757	195.38
Endogenous1	hsa-miR-151a-5p	MIMAT0004697	76.63
Endogenous1	hsa-miR-151b	MIMAT0010214	7.6
Endogenous1	hsa-miR-152-3p	MIMAT0000438	14.62
Endogenous1	hsa-miR-152-5p	MIMAT0026479	5.26
Endogenous1	hsa-miR-153-3p	MIMAT0000439	6.43
Endogenous1	hsa-miR-1537-3p	MIMAT0007399	8.77
Endogenous1	hsa-miR-154-5p	MIMAT0000452	8.19
Endogenous1	hsa-miR-155-5p	MIMAT0000646	229.31
Endogenous1	hsa-miR-15a-5p	MIMAT0000068	2490.18
Endogenous1	hsa-miR-15b-5p	MIMAT0000417	6714.19
Endogenous1	hsa-miR-16-5p	MIMAT0000069	2909.02
Endogenous1	hsa-miR-181a-2-3p	MIMAT0004558	26.32
Endogenous1	hsa-miR-181a-3p	MIMAT0000270	26.91
Endogenous1	hsa-miR-181a-5p	MIMAT0000256	393.09
Endogenous1	hsa-miR-181b-2-3p	MIMAT0031893	11.7
Endogenous1	hsa-miR-181b-5p+hsa-miR-181d-5p	MIMAT0000257	74.29
Endogenous1	hsa-miR-181c-5p	MIMAT0000258	12.28
Endogenous1	hsa-miR-181d-3p	MIMAT0026608	5.26
Endogenous1	hsa-miR-182-3p	MIMAT0000260	9.36
Endogenous1	hsa-miR-182-5p	MIMAT0000259	31.59
Endogenous1	hsa-miR-1827	MIMAT0006767	9.94
Endogenous1	hsa-miR-183-5p	MIMAT0000261	45.04
Endogenous1	hsa-miR-184	MIMAT0000454	9.36
Endogenous1	hsa-miR-185-5p	MIMAT0000455	69.61
Endogenous1	hsa-miR-186-5p	MIMAT0000456	56.74
Endogenous1	hsa-miR-187-3p	MIMAT0000262	6.43
Endogenous1	hsa-miR-188-3p	MIMAT0004613	10.53
Endogenous1	hsa-miR-188-5p	MIMAT0000457	24.57
Endogenous1	hsa-miR-18a-5p	MIMAT0000072	187.77
Endogenous1	hsa-miR-18b-5p	MIMAT0001412	4.09
Endogenous1	hsa-miR-1908-3p	MIMAT0026916	5.85
Endogenous1	hsa-miR-1908-5p	MIMAT0007881	7.6
Endogenous1	hsa-miR-1909-3p	MIMAT0007883	4.09
Endogenous1	hsa-miR-190a-3p	MIMAT0026482	8.77
Endogenous1	hsa-miR-190a-5p	MIMAT0000458	7.6
Endogenous1	hsa-miR-190b	MIMAT0004929	7.6
Endogenous1	hsa-miR-191-5p	MIMAT0000440	1689.37
Endogenous1	hsa-miR-1910-3p	MIMAT0026917	5.85
Endogenous1	hsa-miR-1910-5p	MIMAT0007884	8.77
Endogenous1	hsa-miR-1915-3p	MIMAT0007892	7.02
Endogenous1	hsa-miR-192-5p	MIMAT0000222	12.28
Endogenous1	hsa-miR-193a-3p	MIMAT0000459	4.68
Endogenous1	hsa-miR-193a-5p+hsa-miR-193b-5p	MIMAT0004614	12.28
Endogenous1	hsa-miR-193b-3p	MIMAT0002819	23.98
Endogenous1	hsa-miR-194-5p	MIMAT0000460	12.87
Endogenous1	hsa-miR-195-5p	MIMAT0000461	11.11
Endogenous1	hsa-miR-196a-3p	MIMAT0004562	9.36
Endogenous1	hsa-miR-196a-5p	MIMAT0000226	88.91
Endogenous1	hsa-miR-196b-5p	MIMAT0001080	17.55
Endogenous1	hsa-miR-197-3p	MIMAT0000227	57.91
Endogenous1	hsa-miR-197-5p	MIMAT0022691	12.28
Endogenous1	hsa-miR-1972	MIMAT0009447	8.77
Endogenous1	hsa-miR-1973	MIMAT0009448	9.94
Endogenous1	hsa-miR-1976	MIMAT0009451	2.34
Endogenous1	hsa-miR-198	MIMAT0000228	7.6
Endogenous1	hsa-miR-199a-3p+hsa-miR-199b-3p	MIMAT0000232	8.77
Endogenous1	hsa-miR-199a-5p	MIMAT0000231	12.28
Endogenous1	hsa-miR-199b-5p	MIMAT0000263	9.94
Endogenous1	hsa-miR-19a-3p	MIMAT0000073	146.83
Endogenous1	hsa-miR-19b-3p	MIMAT0000074	266.16
Endogenous1	hsa-miR-200a-3p	MIMAT0000682	12.28
Endogenous1	hsa-miR-200b-3p	MIMAT0000318	5.85
Endogenous1	hsa-miR-200c-3p	MIMAT0000617	8.19
Endogenous1	hsa-miR-202-3p	MIMAT0002811	4.09
Endogenous1	hsa-miR-203a-3p	MIMAT0000264	7.6
Endogenous1	hsa-miR-203a-5p	MIMAT0031890	11.7
Endogenous1	hsa-miR-204-5p	MIMAT0000265	1.75
Endogenous1	hsa-miR-205-5p	MIMAT0000266	8.19
Endogenous1	hsa-miR-2053	MIMAT0009978	18.13
Endogenous1	hsa-miR-206	MIMAT0000462	7.6
Endogenous1	hsa-miR-208a-3p	MIMAT0000241	3.51
Endogenous1	hsa-miR-208b-3p	MIMAT0004960	11.7
Endogenous1	hsa-miR-208b-5p	MIMAT0026722	4.68
Endogenous1	hsa-miR-20a-5p+hsa-miR-20b-5p	MIMAT0000075	748.17
Endogenous1	hsa-miR-21-5p	MIMAT0000076	3234.84
Endogenous1	hsa-miR-210-3p	MIMAT0000267	26.91
Endogenous1	hsa-miR-210-5p	MIMAT0026475	11.11
Endogenous1	hsa-miR-211-3p	MIMAT0022694	9.36
Endogenous1	hsa-miR-211-5p	MIMAT0000268	7.02
Endogenous1	hsa-miR-2110	MIMAT0010133	6.43
Endogenous1	hsa-miR-2113	MIMAT0009206	9.36
Endogenous1	hsa-miR-2116-5p	MIMAT0011160	5.26
Endogenous1	hsa-miR-2117	MIMAT0011162	8.19
Endogenous1	hsa-miR-212-3p	MIMAT0000269	12.87
Endogenous1	hsa-miR-214-3p	MIMAT0000271	5.26
Endogenous1	hsa-miR-215-5p	MIMAT0000272	12.87
Endogenous1	hsa-miR-216a-5p	MIMAT0000273	7.02
Endogenous1	hsa-miR-216b-5p	MIMAT0004959	19.89
Endogenous1	hsa-miR-217	MIMAT0000274	7.6
Endogenous1	hsa-miR-218-5p	MIMAT0000275	401.28
Endogenous1	hsa-miR-219a-1-3p	MIMAT0004567	4.68
Endogenous1	hsa-miR-219a-2-3p	MIMAT0004675	8.19
Endogenous1	hsa-miR-219a-5p	MIMAT0000276	8.77
Endogenous1	hsa-miR-219b-3p	MIMAT0019748	8.19
Endogenous1	hsa-miR-22-3p	MIMAT0000077	462.7
Endogenous1	hsa-miR-221-3p	MIMAT0000278	1978.34
Endogenous1	hsa-miR-221-5p	MIMAT0004568	10.53
Endogenous1	hsa-miR-222-3p	MIMAT0000279	1505.69
Endogenous1	hsa-miR-223-3p	MIMAT0000280	2.92
Endogenous1	hsa-miR-224-5p	MIMAT0000281	8.77
Endogenous1	hsa-miR-2278	MIMAT0011778	4.09
Endogenous1	hsa-miR-23a-3p	MIMAT0000078	4682.04
Endogenous1	hsa-miR-23b-3p	MIMAT0000418	460.37
Endogenous1	hsa-miR-23c	MIMAT0018000	10.53
Endogenous1	hsa-miR-24-3p	MIMAT0000080	296.58
Endogenous1	hsa-miR-25-3p	MIMAT0000081	867.5
Endogenous1	hsa-miR-25-5p	MIMAT0004498	14.62
Endogenous1	hsa-miR-2682-5p	MIMAT0013517	26.91
Endogenous1	hsa-miR-26a-5p	MIMAT0000082	227.55
Endogenous1	hsa-miR-26b-5p	MIMAT0000083	42.12
Endogenous1	hsa-miR-27a-3p	MIMAT0000084	61.42
Endogenous1	hsa-miR-27b-3p	MIMAT0000419	1305.05
Endogenous1	hsa-miR-28-3p	MIMAT0004502	63.18
Endogenous1	hsa-miR-28-5p	MIMAT0000085	358
Endogenous1	hsa-miR-296-3p	MIMAT0004679	2.92
Endogenous1	hsa-miR-296-5p	MIMAT0000690	6.43
Endogenous1	hsa-miR-297	MIMAT0004450	4.68
Endogenous1	hsa-miR-298	MIMAT0004901	7.6
Endogenous1	hsa-miR-299-3p	MIMAT0000687	22.23
Endogenous1	hsa-miR-299-5p	MIMAT0002890	12.87
Endogenous1	hsa-miR-29a-3p	MIMAT0000086	1712.18
Endogenous1	hsa-miR-29b-3p	MIMAT0000100	6605.98
Endogenous1	hsa-miR-29c-3p	MIMAT0000681	111.14
Endogenous1	hsa-miR-300	MIMAT0004903	4.68
Endogenous1	hsa-miR-301a-3p	MIMAT0000688	29.25
Endogenous1	hsa-miR-301a-5p	MIMAT0022696	5.85
Endogenous1	hsa-miR-301b-3p	MIMAT0004958	15.79
Endogenous1	hsa-miR-301b-5p	MIMAT0032026	6.43
Endogenous1	hsa-miR-302a-3p	MIMAT0000684	7.6
Endogenous1	hsa-miR-302a-5p	MIMAT0000683	2.92
Endogenous1	hsa-miR-302b-3p	MIMAT0000715	11.11
Endogenous1	hsa-miR-302c-3p	MIMAT0000717	7.02
Endogenous1	hsa-miR-302d-3p	MIMAT0000718	42.7
Endogenous1	hsa-miR-302e	MIMAT0005931	8.77
Endogenous1	hsa-miR-302f	MIMAT0005932	10.53
Endogenous1	hsa-miR-3065-3p	MIMAT0015378	4.68
Endogenous1	hsa-miR-3065-5p	MIMAT0015066	1
Endogenous1	hsa-miR-3074-3p	MIMAT0015027	2.34
Endogenous1	hsa-miR-30a-3p	MIMAT0000088	158.52
Endogenous1	hsa-miR-30a-5p	MIMAT0000087	218.78
Endogenous1	hsa-miR-30b-5p	MIMAT0000420	180.75
Endogenous1	hsa-miR-30c-5p	MIMAT0000244	164.37
Endogenous1	hsa-miR-30d-5p	MIMAT0000245	172.56
Endogenous1	hsa-miR-30e-3p	MIMAT0000693	133.96
Endogenous1	hsa-miR-30e-5p	MIMAT0000692	23.4
Endogenous1	hsa-miR-31-5p	MIMAT0000089	67.27
Endogenous1	hsa-miR-3127-5p	MIMAT0014990	10.53
Endogenous1	hsa-miR-3130-3p	MIMAT0014994	9.36
Endogenous1	hsa-miR-3131	MIMAT0014996	4.09
Endogenous1	hsa-miR-3136-5p	MIMAT0015003	5.85
Endogenous1	hsa-miR-3140-3p	MIMAT0015008	4.09
Endogenous1	hsa-miR-3140-5p	MIMAT0019204	2.34
Endogenous1	hsa-miR-3144-3p	MIMAT0015015	38.02
Endogenous1	hsa-miR-3144-5p	MIMAT0015014	4.68
Endogenous1	hsa-miR-3147	MIMAT0015019	9.36
Endogenous1	hsa-miR-3150b-3p	MIMAT0018194	7.6
Endogenous1	hsa-miR-3151-5p	MIMAT0015024	5.85
Endogenous1	hsa-miR-3158-3p	MIMAT0015032	14.04
Endogenous1	hsa-miR-3161	MIMAT0015035	4.68
Endogenous1	hsa-miR-3164	MIMAT0015038	5.26
Endogenous1	hsa-miR-3168	MIMAT0015043	4.09
Endogenous1	hsa-miR-3179	MIMAT0015056	6.43
Endogenous1	hsa-miR-3180	MIMAT0018178	18.72
Endogenous1	hsa-miR-3180-3p	MIMAT0015058	8.77
Endogenous1	hsa-miR-3180-5p	MIMAT0015057	6.43
Endogenous1	hsa-miR-3182	MIMAT0015062	7.02
Endogenous1	hsa-miR-3185	MIMAT0015065	4.68
Endogenous1	hsa-miR-3190-3p	MIMAT0022839	5.26
Endogenous1	hsa-miR-3192-5p	MIMAT0015076	6.43
Endogenous1	hsa-miR-3195	MIMAT0015079	11.11
Endogenous1	hsa-miR-3196	MIMAT0015080	4.09
Endogenous1	hsa-miR-32-5p	MIMAT0000090	129.86
Endogenous1	hsa-miR-3202	MIMAT0015089	7.02
Endogenous1	hsa-miR-320a	MIMAT0000510	6.43
Endogenous1	hsa-miR-320b	MIMAT0005792	5.85
Endogenous1	hsa-miR-320c	MIMAT0005793	4.09
Endogenous1	hsa-miR-320d	MIMAT0006764	8.77
Endogenous1	hsa-miR-320e	MIMAT0015072	40.95
Endogenous1	hsa-miR-323a-3p	MIMAT0000755	8.19
Endogenous1	hsa-miR-323a-5p	MIMAT0004696	2.92
Endogenous1	hsa-miR-323b-3p	MIMAT0015050	10.53
Endogenous1	hsa-miR-323b-5p	MIMAT0001630	6.43
Endogenous1	hsa-miR-324-3p	MIMAT0000762	12.28
Endogenous1	hsa-miR-324-5p	MIMAT0000761	104.12
Endogenous1	hsa-miR-325	MIMAT0000771	12.28
Endogenous1	hsa-miR-326	MIMAT0000756	3.51
Endogenous1	hsa-miR-328-3p	MIMAT0000752	5.85
Endogenous1	hsa-miR-328-5p	MIMAT0026486	20.47
Endogenous1	hsa-miR-329-3p	MIMAT0001629	4.09
Endogenous1	hsa-miR-329-5p	MIMAT0026555	12.28
Endogenous1	hsa-miR-330-3p	MIMAT0000751	8.19
Endogenous1	hsa-miR-330-5p	MIMAT0004693	14.04
Endogenous1	hsa-miR-331-3p	MIMAT0000760	48.55
Endogenous1	hsa-miR-331-5p	MIMAT0004700	4.68
Endogenous1	hsa-miR-335-5p	MIMAT0000765	15.21
Endogenous1	hsa-miR-337-3p	MIMAT0000754	4.68
Endogenous1	hsa-miR-337-5p	MIMAT0004695	7.02
Endogenous1	hsa-miR-338-5p	MIMAT0004701	4.09
Endogenous1	hsa-miR-339-3p	MIMAT0004702	7.6
Endogenous1	hsa-miR-339-5p	MIMAT0000764	8.19
Endogenous1	hsa-miR-33a-5p	MIMAT0000091	17.55
Endogenous1	hsa-miR-33b-5p	MIMAT0003301	9.36
Endogenous1	hsa-miR-340-5p	MIMAT0004692	34.51
Endogenous1	hsa-miR-342-3p	MIMAT0000753	49.14
Endogenous1	hsa-miR-342-5p	MIMAT0004694	4.68
Endogenous1	hsa-miR-345-3p	MIMAT0022698	7.02
Endogenous1	hsa-miR-345-5p	MIMAT0000772	17.55
Endogenous1	hsa-miR-346	MIMAT0000773	8.19
Endogenous1	hsa-miR-34a-5p	MIMAT0000255	22.81
Endogenous1	hsa-miR-34b-3p	MIMAT0004676	7.6
Endogenous1	hsa-miR-34c-3p	MIMAT0004677	8.19
Endogenous1	hsa-miR-34c-5p	MIMAT0000686	3.51
Endogenous1	hsa-miR-3605-3p	MIMAT0017982	10.53
Endogenous1	hsa-miR-3605-5p	MIMAT0017981	10.53
Endogenous1	hsa-miR-361-3p	MIMAT0004682	56.16
Endogenous1	hsa-miR-361-5p	MIMAT0000703	311.78
Endogenous1	hsa-miR-3613-3p	MIMAT0017991	7.02
Endogenous1	hsa-miR-3613-5p	MIMAT0017990	3.51
Endogenous1	hsa-miR-3614-3p	MIMAT0017993	11.7
Endogenous1	hsa-miR-3614-5p	MIMAT0017992	4.68
Endogenous1	hsa-miR-3615	MIMAT0017994	11.7
Endogenous1	hsa-miR-362-3p	MIMAT0004683	43.87
Endogenous1	hsa-miR-362-5p	MIMAT0000705	40.36
Endogenous1	hsa-miR-363-3p	MIMAT0000707	60.25
Endogenous1	hsa-miR-363-5p	MIMAT0003385	9.94
Endogenous1	hsa-miR-365a-3p+hsa-miR-365b-3p	MIMAT0000710	401.87
Endogenous1	hsa-miR-365b-5p	MIMAT0022833	7.02
Endogenous1	hsa-miR-367-3p	MIMAT0000719	7.02
Endogenous1	hsa-miR-369-3p	MIMAT0000721	6.43
Endogenous1	hsa-miR-369-5p	MIMAT0001621	5.85
Endogenous1	hsa-miR-3690	MIMAT0018119	17.55
Endogenous1	hsa-miR-370-3p	MIMAT0000722	5.26
Endogenous1	hsa-miR-370-5p	MIMAT0026483	5.26
Endogenous1	hsa-miR-371a-5p	MIMAT0004687	9.94
Endogenous1	hsa-miR-371b-5p	MIMAT0019892	1.17
Endogenous1	hsa-miR-372-3p	MIMAT0000724	13.45
Endogenous1	hsa-miR-373-3p	MIMAT0000726	9.94
Endogenous1	hsa-miR-374a-3p	MIMAT0004688	5.26
Endogenous1	hsa-miR-374a-5p	MIMAT0000727	1222.57
Endogenous1	hsa-miR-374b-5p	MIMAT0004955	173.73
Endogenous1	hsa-miR-374c-5p	MIMAT0018443	4.09
Endogenous1	hsa-miR-375	MIMAT0000728	14.62
Endogenous1	hsa-miR-376a-2-5p	MIMAT0022928	8.19
Endogenous1	hsa-miR-376a-3p	MIMAT0000729	8.19
Endogenous1	hsa-miR-376b-3p	MIMAT0002172	8.77
Endogenous1	hsa-miR-376c-3p	MIMAT0000720	5.26
Endogenous1	hsa-miR-376c-5p	MIMAT0022861	5.85
Endogenous1	hsa-miR-377-3p	MIMAT0000730	12.28
Endogenous1	hsa-miR-378b	MIMAT0014999	4.68
Endogenous1	hsa-miR-378c	MIMAT0016847	9.94
Endogenous1	hsa-miR-378d	MIMAT0018926	7.02
Endogenous1	hsa-miR-378e	MIMAT0018927	1
Endogenous1	hsa-miR-378f	MIMAT0018932	12.87
Endogenous1	hsa-miR-378g	MIMAT0018937	43.29
Endogenous1	hsa-miR-378h	MIMAT0018984	13.45
Endogenous1	hsa-miR-378i	MIMAT0019074	69.61
Endogenous1	hsa-miR-379-5p	MIMAT0000733	20.47
Endogenous1	hsa-miR-380-3p	MIMAT0000735	13.45
Endogenous1	hsa-miR-381-3p	MIMAT0000736	10.53
Endogenous1	hsa-miR-381-5p	MIMAT0022862	5.85
Endogenous1	hsa-miR-382-3p	MIMAT0022697	10.53
Endogenous1	hsa-miR-382-5p	MIMAT0000737	4.68
Endogenous1	hsa-miR-383-5p	MIMAT0000738	5.26
Endogenous1	hsa-miR-384	MIMAT0001075	8.19
Endogenous1	hsa-miR-3916	MIMAT0018190	12.87
Endogenous1	hsa-miR-3918	MIMAT0018192	9.36
Endogenous1	hsa-miR-3928-3p	MIMAT0018205	6.43
Endogenous1	hsa-miR-3934-5p	MIMAT0018349	7.02
Endogenous1	hsa-miR-409-3p	MIMAT0001639	9.36
Endogenous1	hsa-miR-409-5p	MIMAT0001638	6.43
Endogenous1	hsa-miR-410-3p	MIMAT0002171	5.85
Endogenous1	hsa-miR-411-5p	MIMAT0003329	9.94
Endogenous1	hsa-miR-412-3p	MIMAT0002170	7.6
Endogenous1	hsa-miR-421	MIMAT0003339	43.29
Endogenous1	hsa-miR-422a	MIMAT0001339	1
Endogenous1	hsa-miR-423-3p	MIMAT0001340	83.06
Endogenous1	hsa-miR-423-5p	MIMAT0004748	128.69
Endogenous1	hsa-miR-424-5p	MIMAT0001341	418.83
Endogenous1	hsa-miR-425-5p	MIMAT0003393	49.14
Endogenous1	hsa-miR-4284	MIMAT0016915	14.04
Endogenous1	hsa-miR-4286	MIMAT0016916	37.44
Endogenous1	hsa-miR-429	MIMAT0001536	5.26
Endogenous1	hsa-miR-431-5p	MIMAT0001625	4.09
Endogenous1	hsa-miR-432-5p	MIMAT0002814	6.43
Endogenous1	hsa-miR-433-3p	MIMAT0001627	11.7
Endogenous1	hsa-miR-433-5p	MIMAT0026554	7.02
Endogenous1	hsa-miR-4421	MIMAT0018934	5.26
Endogenous1	hsa-miR-4425	MIMAT0018940	8.19
Endogenous1	hsa-miR-4431	MIMAT0018947	8.77
Endogenous1	hsa-miR-4435	MIMAT0018951	6.43
Endogenous1	hsa-miR-4443	MIMAT0018961	69.03
Endogenous1	hsa-miR-4448	MIMAT0018967	5.26
Endogenous1	hsa-miR-4451	MIMAT0018973	7.02
Endogenous1	hsa-miR-4454+hsa-miR-7975	MIMAT0018976	2568.57
Endogenous1	hsa-miR-4455	MIMAT0018977	50.89
Endogenous1	hsa-miR-4458	MIMAT0018980	5.85
Endogenous1	hsa-miR-4461	MIMAT0018983	5.26
Endogenous1	hsa-miR-448	MIMAT0001532	7.6
Endogenous1	hsa-miR-4485-3p	MIMAT0019019	4.68
Endogenous1	hsa-miR-4488	MIMAT0019022	8.19
Endogenous1	hsa-miR-449a	MIMAT0001541	7.02
Endogenous1	hsa-miR-449b-5p	MIMAT0003327	8.19
Endogenous1	hsa-miR-449c-5p	MIMAT0010251	2.34
Endogenous1	hsa-miR-450a-1-3p	MIMAT0022700	5.85
Endogenous1	hsa-miR-450a-2-3p	MIMAT0031074	14.04
Endogenous1	hsa-miR-450a-5p	MIMAT0001545	136.3
Endogenous1	hsa-miR-450b-3p	MIMAT0004910	9.94
Endogenous1	hsa-miR-450b-5p	MIMAT0004909	21.64
Endogenous1	hsa-miR-4516	MIMAT0019053	5.85
Endogenous1	hsa-miR-451a	MIMAT0001631	6.43
Endogenous1	hsa-miR-452-5p	MIMAT0001635	6.43
Endogenous1	hsa-miR-4521	MIMAT0019058	4.09
Endogenous1	hsa-miR-4524a-5p	MIMAT0019062	7.02
Endogenous1	hsa-miR-4531	MIMAT0019070	9.94
Endogenous1	hsa-miR-4532	MIMAT0019071	8.19
Endogenous1	hsa-miR-4536-3p	MIMAT0020959	5.85
Endogenous1	hsa-miR-4536-5p	MIMAT0019078	18.13
Endogenous1	hsa-miR-454-3p	MIMAT0003885	31.59
Endogenous1	hsa-miR-455-3p	MIMAT0004784	44.46
Endogenous1	hsa-miR-455-5p	MIMAT0003150	77.21
Endogenous1	hsa-miR-4647	MIMAT0019709	1.75
Endogenous1	hsa-miR-4707-3p	MIMAT0019808	5.26
Endogenous1	hsa-miR-4707-5p	MIMAT0019807	10.53
Endogenous1	hsa-miR-4741	MIMAT0019871	4.68
Endogenous1	hsa-miR-4755-5p	MIMAT0019895	8.19
Endogenous1	hsa-miR-4787-3p	MIMAT0019957	10.53
Endogenous1	hsa-miR-4787-5p	MIMAT0019956	5.85
Endogenous1	hsa-miR-4792	MIMAT0019964	7.6
Endogenous1	hsa-miR-483-3p	MIMAT0002173	5.26
Endogenous1	hsa-miR-483-5p	MIMAT0004761	9.36
Endogenous1	hsa-miR-484	MIMAT0002174	12.87
Endogenous1	hsa-miR-485-3p	MIMAT0002176	7.02
Endogenous1	hsa-miR-485-5p	MIMAT0002175	8.77
Endogenous1	hsa-miR-486-3p	MIMAT0004762	6.43
Endogenous1	hsa-miR-487a-3p	MIMAT0002178	7.6
Endogenous1	hsa-miR-487b-3p	MIMAT0003180	11.11
Endogenous1	hsa-miR-487b-5p	MIMAT0026614	4.09
Endogenous1	hsa-miR-488-3p	MIMAT0004763	2.34
Endogenous1	hsa-miR-489-3p	MIMAT0002805	8.19
Endogenous1	hsa-miR-490-3p	MIMAT0002806	8.19
Endogenous1	hsa-miR-490-5p	MIMAT0004764	9.36
Endogenous1	hsa-miR-491-3p	MIMAT0004765	12.28
Endogenous1	hsa-miR-491-5p	MIMAT0002807	15.21
Endogenous1	hsa-miR-492	MIMAT0002812	6.43
Endogenous1	hsa-miR-493-3p	MIMAT0003161	9.36
Endogenous1	hsa-miR-494-3p	MIMAT0002816	1
Endogenous1	hsa-miR-494-5p	MIMAT0026607	7.6
Endogenous1	hsa-miR-495-3p	MIMAT0002817	16.96
Endogenous1	hsa-miR-495-5p	MIMAT0022924	11.11
Endogenous1	hsa-miR-496	MIMAT0002818	4.68
Endogenous1	hsa-miR-497-5p	MIMAT0002820	9.36
Endogenous1	hsa-miR-498	MIMAT0002824	8.77
Endogenous1	hsa-miR-499a-3p	MIMAT0004772	7.6
Endogenous1	hsa-miR-499a-5p	MIMAT0002870	22.23
Endogenous1	hsa-miR-499b-3p	MIMAT0019898	4.68
Endogenous1	hsa-miR-499b-5p	MIMAT0019897	5.85
Endogenous1	hsa-miR-5001-3p	MIMAT0021022	2.92
Endogenous1	hsa-miR-5001-5p	MIMAT0021021	8.19
Endogenous1	hsa-miR-500a-5p+hsa-miR-501-5p	MIMAT0004773	23.98
Endogenous1	hsa-miR-501-3p	MIMAT0004774	8.19
Endogenous1	hsa-miR-5010-3p	MIMAT0021044	2.34
Endogenous1	hsa-miR-5010-5p	MIMAT0021043	8.19
Endogenous1	hsa-miR-502-3p	MIMAT0004775	12.28
Endogenous1	hsa-miR-502-5p	MIMAT0002873	1
Endogenous1	hsa-miR-503-3p	MIMAT0022925	7.6
Endogenous1	hsa-miR-503-5p	MIMAT0002874	474.4
Endogenous1	hsa-miR-504-3p	MIMAT0026612	7.02
Endogenous1	hsa-miR-504-5p	MIMAT0002875	7.02
Endogenous1	hsa-miR-505-3p	MIMAT0002876	24.57
Endogenous1	hsa-miR-506-3p	MIMAT0002878	10.53
Endogenous1	hsa-miR-506-5p	MIMAT0022701	15.79
Endogenous1	hsa-miR-507	MIMAT0002879	5.26
Endogenous1	hsa-miR-508-3p	MIMAT0002880	11.11
Endogenous1	hsa-miR-508-5p	MIMAT0004778	7.02
Endogenous1	hsa-miR-509-3-5p	MIMAT0004975	5.85
Endogenous1	hsa-miR-509-3p	MIMAT0002881	7.6
Endogenous1	hsa-miR-509-5p	MIMAT0004779	8.77
Endogenous1	hsa-miR-510-3p	MIMAT0026613	4.68
Endogenous1	hsa-miR-510-5p	MIMAT0002882	5.26
Endogenous1	hsa-miR-511-5p	MIMAT0002808	9.94
Endogenous1	hsa-miR-512-3p	MIMAT0002823	3.51
Endogenous1	hsa-miR-512-5p	MIMAT0002822	4.09
Endogenous1	hsa-miR-513a-3p	MIMAT0004777	10.53
Endogenous1	hsa-miR-513a-5p	MIMAT0002877	4.68
Endogenous1	hsa-miR-513b-5p	MIMAT0005788	6.43
Endogenous1	hsa-miR-513c-3p	MIMAT0022728	9.94
Endogenous1	hsa-miR-513c-5p	MIMAT0005789	7.6
Endogenous1	hsa-miR-514a-3p	MIMAT0002883	11.7
Endogenous1	hsa-miR-514a-5p	MIMAT0022702	4.68
Endogenous1	hsa-miR-514b-3p	MIMAT0015088	8.19
Endogenous1	hsa-miR-514b-5p	MIMAT0015087	7.6
Endogenous1	hsa-miR-515-3p	MIMAT0002827	5.26
Endogenous1	hsa-miR-515-5p	MIMAT0002826	9.94
Endogenous1	hsa-miR-516a-3p+hsa-miR-516b-3p	MIMAT0006778	3.51
Endogenous1	hsa-miR-516a-5p	MIMAT0004770	12.28
Endogenous1	hsa-miR-516b-5p	MIMAT0002859	6.43
Endogenous1	hsa-miR-517a-3p	MIMAT0002852	15.21
Endogenous1	hsa-miR-517b-3p	MIMAT0002857	4.68
Endogenous1	hsa-miR-517c-3p+hsa-miR-519a-3p	MIMAT0002866	29.25
Endogenous1	hsa-miR-518b	MIMAT0002844	4.09
Endogenous1	hsa-miR-518c-3p	MIMAT0002848	4.09
Endogenous1	hsa-miR-518d-3p	MIMAT0002864	7.6
Endogenous1	hsa-miR-518e-3p	MIMAT0002861	2.34
Endogenous1	hsa-miR-518f-3p	MIMAT0002842	7.02
Endogenous1	hsa-miR-5196-3p+hsa-miR-6732-3p	MIMAT0021129	45.04
Endogenous1	hsa-miR-5196-5p	MIMAT0021128	5.85
Endogenous1	hsa-miR-519b-3p	MIMAT0002837	5.85
Endogenous1	hsa-miR-519b-5p+hsa-miR-519c-5p+hsa-miR-523-5p+hsa-miR-518e-5p+hsa-miR-522-5p+hsa-miR-519a-5p	MIMAT0005454	4.09
Endogenous1	hsa-miR-519c-3p	MIMAT0002832	12.28
Endogenous1	hsa-miR-519d-3p	MIMAT0002853	6.43
Endogenous1	hsa-miR-519e-3p	MIMAT0002829	5.26
Endogenous1	hsa-miR-520a-3p	MIMAT0002834	2.92
Endogenous1	hsa-miR-520a-5p	MIMAT0002833	9.36
Endogenous1	hsa-miR-520b	MIMAT0002843	7.02
Endogenous1	hsa-miR-520c-3p	MIMAT0002846	7.6
Endogenous1	hsa-miR-520d-3p	MIMAT0002856	8.77
Endogenous1	hsa-miR-520d-5p+hsa-miR-527+hsa-miR-518a-5p	MIMAT0002855	4.09
Endogenous1	hsa-miR-520e	MIMAT0002825	1
Endogenous1	hsa-miR-520f-3p	MIMAT0002830	11.11
Endogenous1	hsa-miR-520g-3p	MIMAT0002858	1
Endogenous1	hsa-miR-520h	MIMAT0002867	4.09
Endogenous1	hsa-miR-521	MIMAT0002854	31
Endogenous1	hsa-miR-522-3p	MIMAT0002868	101.2
Endogenous1	hsa-miR-523-3p	MIMAT0002840	5.26
Endogenous1	hsa-miR-524-3p	MIMAT0002850	7.02
Endogenous1	hsa-miR-525-3p	MIMAT0002839	1
Endogenous1	hsa-miR-525-5p	MIMAT0002838	12.87
Endogenous1	hsa-miR-526a+hsa-miR-518c-5p+hsa-miR-518d-5p	MIMAT0002845	10.53
Endogenous1	hsa-miR-526b-5p	MIMAT0002835	8.77
Endogenous1	hsa-miR-532-3p	MIMAT0004780	5.85
Endogenous1	hsa-miR-532-5p	MIMAT0002888	18.72
Endogenous1	hsa-miR-539-3p	MIMAT0022705	7.02
Endogenous1	hsa-miR-539-5p	MIMAT0003163	6.43
Endogenous1	hsa-miR-541-3p	MIMAT0004920	1
Endogenous1	hsa-miR-542-3p	MIMAT0003389	1
Endogenous1	hsa-miR-542-5p	MIMAT0003340	8.19
Endogenous1	hsa-miR-543	MIMAT0004954	9.94
Endogenous1	hsa-miR-544a	MIMAT0003164	4.68
Endogenous1	hsa-miR-545-3p	MIMAT0003165	1
Endogenous1	hsa-miR-548a-3p	MIMAT0003251	8.19
Endogenous1	hsa-miR-548a-5p	MIMAT0004803	9.36
Endogenous1	hsa-miR-548aa+hsa-miR-548t-3p	MIMAT0018447	1
Endogenous1	hsa-miR-548ad-3p	MIMAT0018946	5.26
Endogenous1	hsa-miR-548ah-5p	MIMAT0018972	12.28
Endogenous1	hsa-miR-548ai+hsa-miR-570-5p	MIMAT0018989	5.26
Endogenous1	hsa-miR-548ak	MIMAT0019013	2.92
Endogenous1	hsa-miR-548al	MIMAT0019024	14.62
Endogenous1	hsa-miR-548ar-3p	MIMAT0022266	10.53
Endogenous1	hsa-miR-548ar-5p	MIMAT0022265	1
Endogenous1	hsa-miR-548b-3p	MIMAT0003254	11.11
Endogenous1	hsa-miR-548c-5p+hsa-miR-548o-5p+hsa-miR-548am-5p	MIMAT0004806	9.36
Endogenous1	hsa-miR-548d-3p	MIMAT0003323	11.7
Endogenous1	hsa-miR-548d-5p	MIMAT0004812	15.79
Endogenous1	hsa-miR-548e-3p	MIMAT0005874	1
Endogenous1	hsa-miR-548e-5p	MIMAT0026736	11.7
Endogenous1	hsa-miR-548g-3p	MIMAT0005912	7.6
Endogenous1	hsa-miR-548h-5p	MIMAT0005928	1
Endogenous1	hsa-miR-548i	MIMAT0005935	12.87
Endogenous1	hsa-miR-548j-3p	MIMAT0026737	12.87
Endogenous1	hsa-miR-548j-5p	MIMAT0005875	9.36
Endogenous1	hsa-miR-548k	MIMAT0005882	1
Endogenous1	hsa-miR-548l	MIMAT0005889	18.13
Endogenous1	hsa-miR-548m	MIMAT0005917	8.19
Endogenous1	hsa-miR-548n	MIMAT0005916	6.43
Endogenous1	hsa-miR-548o-3p+hsa-miR-548ah-3p+hsa-miR-548av-3p	MIMAT0005919	6.43
Endogenous1	hsa-miR-548q	MIMAT0011163	10.53
Endogenous1	hsa-miR-548v	MIMAT0015020	8.19
Endogenous1	hsa-miR-548y	MIMAT0018354	11.7
Endogenous1	hsa-miR-548z+hsa-miR-548h-3p	MIMAT0018446	5.26
Endogenous1	hsa-miR-549a	MIMAT0003333	12.87
Endogenous1	hsa-miR-550a-5p	MIMAT0004800	2.92
Endogenous1	hsa-miR-551a	MIMAT0003214	11.11
Endogenous1	hsa-miR-551b-3p	MIMAT0003233	21.06
Endogenous1	hsa-miR-552-3p	MIMAT0003215	15.79
Endogenous1	hsa-miR-553	MIMAT0003216	9.94
Endogenous1	hsa-miR-554	MIMAT0003217	7.02
Endogenous1	hsa-miR-555	MIMAT0003219	8.19
Endogenous1	hsa-miR-556-3p	MIMAT0004793	4.09
Endogenous1	hsa-miR-556-5p	MIMAT0003220	8.19
Endogenous1	hsa-miR-561-3p	MIMAT0003225	1.75
Endogenous1	hsa-miR-561-5p	MIMAT0022706	9.36
Endogenous1	hsa-miR-562	MIMAT0003226	4.68
Endogenous1	hsa-miR-563	MIMAT0003227	9.36
Endogenous1	hsa-miR-564	MIMAT0003228	3.51
Endogenous1	hsa-miR-566	MIMAT0003230	1
Endogenous1	hsa-miR-567	MIMAT0003231	8.19
Endogenous1	hsa-miR-568	MIMAT0003232	5.26
Endogenous1	hsa-miR-570-3p	MIMAT0003235	1
Endogenous1	hsa-miR-571	MIMAT0003236	1.75
Endogenous1	hsa-miR-572	MIMAT0003237	5.85
Endogenous1	hsa-miR-573	MIMAT0003238	8.77
Endogenous1	hsa-miR-574-3p	MIMAT0003239	56.16
Endogenous1	hsa-miR-574-5p	MIMAT0004795	72.54
Endogenous1	hsa-miR-575	MIMAT0003240	12.87
Endogenous1	hsa-miR-576-3p	MIMAT0004796	7.6
Endogenous1	hsa-miR-576-5p	MIMAT0003241	7.02
Endogenous1	hsa-miR-577	MIMAT0003242	15.21
Endogenous1	hsa-miR-578	MIMAT0003243	2.92
Endogenous1	hsa-miR-579-3p	MIMAT0003244	1
Endogenous1	hsa-miR-579-5p	MIMAT0026616	13.45
Endogenous1	hsa-miR-580-3p	MIMAT0003245	6.43
Endogenous1	hsa-miR-582-3p	MIMAT0004797	5.26
Endogenous1	hsa-miR-582-5p	MIMAT0003247	26.91
Endogenous1	hsa-miR-584-3p	MIMAT0022708	12.87
Endogenous1	hsa-miR-584-5p	MIMAT0003249	7.6
Endogenous1	hsa-miR-585-3p	MIMAT0003250	11.7
Endogenous1	hsa-miR-587	MIMAT0003253	7.02
Endogenous1	hsa-miR-589-5p	MIMAT0004799	7.02
Endogenous1	hsa-miR-590-3p	MIMAT0004801	8.77
Endogenous1	hsa-miR-590-5p	MIMAT0003258	38.61
Endogenous1	hsa-miR-591	MIMAT0003259	5.85
Endogenous1	hsa-miR-592	MIMAT0003260	2.34
Endogenous1	hsa-miR-593-3p	MIMAT0004802	29.83
Endogenous1	hsa-miR-595	MIMAT0003263	8.19
Endogenous1	hsa-miR-596	MIMAT0003264	5.26
Endogenous1	hsa-miR-597-5p	MIMAT0003265	14.62
Endogenous1	hsa-miR-598-3p	MIMAT0003266	28.08
Endogenous1	hsa-miR-599	MIMAT0003267	1
Endogenous1	hsa-miR-600	MIMAT0003268	8.19
Endogenous1	hsa-miR-601	MIMAT0003269	2.34
Endogenous1	hsa-miR-603	MIMAT0003271	1
Endogenous1	hsa-miR-604	MIMAT0003272	7.6
Endogenous1	hsa-miR-605-5p	MIMAT0003273	3.51
Endogenous1	hsa-miR-606	MIMAT0003274	9.36
Endogenous1	hsa-miR-607	MIMAT0003275	5.26
Endogenous1	hsa-miR-608	MIMAT0003276	14.04
Endogenous1	hsa-miR-610	MIMAT0003278	7.6
Endogenous1	hsa-miR-612	MIMAT0003280	12.28
Endogenous1	hsa-miR-613	MIMAT0003281	4.68
Endogenous1	hsa-miR-614	MIMAT0003282	5.85
Endogenous1	hsa-miR-615-3p	MIMAT0003283	17.55
Endogenous1	hsa-miR-615-5p	MIMAT0004804	4.09
Endogenous1	hsa-miR-616-3p	MIMAT0004805	7.6
Endogenous1	hsa-miR-617	MIMAT0003286	16.96
Endogenous1	hsa-miR-619-3p	MIMAT0003288	8.77
Endogenous1	hsa-miR-620	MIMAT0003289	6.43
Endogenous1	hsa-miR-624-3p	MIMAT0004807	3.51
Endogenous1	hsa-miR-625-5p	MIMAT0003294	22.23
Endogenous1	hsa-miR-626	MIMAT0003295	8.77
Endogenous1	hsa-miR-627-3p	MIMAT0026623	13.45
Endogenous1	hsa-miR-627-5p	MIMAT0003296	1
Endogenous1	hsa-miR-628-3p	MIMAT0003297	5.85
Endogenous1	hsa-miR-628-5p	MIMAT0004809	19.89
Endogenous1	hsa-miR-629-5p	MIMAT0004810	12.28
Endogenous1	hsa-miR-630	MIMAT0003299	16.96
Endogenous1	hsa-miR-631	MIMAT0003300	4.68
Endogenous1	hsa-miR-637	MIMAT0003307	4.09
Endogenous1	hsa-miR-638	MIMAT0003308	9.36
Endogenous1	hsa-miR-639	MIMAT0003309	7.6
Endogenous1	hsa-miR-640	MIMAT0003310	11.11
Endogenous1	hsa-miR-641	MIMAT0003311	9.36
Endogenous1	hsa-miR-642a-3p	MIMAT0020924	4.09
Endogenous1	hsa-miR-642a-5p	MIMAT0003312	11.11
Endogenous1	hsa-miR-643	MIMAT0003313	5.85
Endogenous1	hsa-miR-644a	MIMAT0003314	12.87
Endogenous1	hsa-miR-648	MIMAT0003318	9.94
Endogenous1	hsa-miR-649	MIMAT0003319	6.43
Endogenous1	hsa-miR-650	MIMAT0003320	7.02
Endogenous1	hsa-miR-6503-3p	MIMAT0025463	7.6
Endogenous1	hsa-miR-6503-5p	MIMAT0025462	11.11
Endogenous1	hsa-miR-651-3p	MIMAT0026624	8.19
Endogenous1	hsa-miR-651-5p	MIMAT0003321	18.13
Endogenous1	hsa-miR-6511a-3p	MIMAT0025479	7.6
Endogenous1	hsa-miR-6511a-5p	MIMAT0025478	9.94
Endogenous1	hsa-miR-652-3p	MIMAT0003322	8.19
Endogenous1	hsa-miR-652-5p	MIMAT0022709	5.85
Endogenous1	hsa-miR-654-3p	MIMAT0004814	5.85
Endogenous1	hsa-miR-654-5p	MIMAT0003330	5.26
Endogenous1	hsa-miR-655-3p	MIMAT0003331	7.02
Endogenous1	hsa-miR-656-3p	MIMAT0003332	7.6
Endogenous1	hsa-miR-660-3p	MIMAT0022711	10.53
Endogenous1	hsa-miR-660-5p	MIMAT0003338	28.08
Endogenous1	hsa-miR-661	MIMAT0003324	8.19
Endogenous1	hsa-miR-663a	MIMAT0003326	5.85
Endogenous1	hsa-miR-664a-3p	MIMAT0005949	38.02
Endogenous1	hsa-miR-664b-3p	MIMAT0022272	17.55
Endogenous1	hsa-miR-664b-5p	MIMAT0022271	4.68
Endogenous1	hsa-miR-665	MIMAT0004952	7.6
Endogenous1	hsa-miR-671-3p	MIMAT0004819	4.68
Endogenous1	hsa-miR-671-5p	MIMAT0003880	9.94
Endogenous1	hsa-miR-6720-3p	MIMAT0025851	5.26
Endogenous1	hsa-miR-6721-5p	MIMAT0025852	16.96
Endogenous1	hsa-miR-6724-5p	MIMAT0025856	11.7
Endogenous1	hsa-miR-675-5p	MIMAT0004284	10.53
Endogenous1	hsa-miR-7-5p	MIMAT0000252	155.6
Endogenous1	hsa-miR-708-5p	MIMAT0004926	5.26
Endogenous1	hsa-miR-744-5p	MIMAT0004945	12.87
Endogenous1	hsa-miR-758-3p+hsa-miR-411-3p	MIMAT0003879	4.68
Endogenous1	hsa-miR-758-5p	MIMAT0022929	8.19
Endogenous1	hsa-miR-760	MIMAT0004957	11.11
Endogenous1	hsa-miR-761	MIMAT0010364	6.43
Endogenous1	hsa-miR-764	MIMAT0010367	15.21
Endogenous1	hsa-miR-765	MIMAT0003945	10.53
Endogenous1	hsa-miR-766-3p	MIMAT0003888	7.6
Endogenous1	hsa-miR-766-5p	MIMAT0022714	3.51
Endogenous1	hsa-miR-767-3p	MIMAT0003883	7.6
Endogenous1	hsa-miR-767-5p	MIMAT0003882	14.04
Endogenous1	hsa-miR-769-3p	MIMAT0003887	8.77
Endogenous1	hsa-miR-769-5p	MIMAT0003886	20.47
Endogenous1	hsa-miR-770-5p	MIMAT0003948	4.68
Endogenous1	hsa-miR-802	MIMAT0004185	8.19
Endogenous1	hsa-miR-873-3p	MIMAT0022717	31.59
Endogenous1	hsa-miR-873-5p	MIMAT0004953	4.68
Endogenous1	hsa-miR-874-3p	MIMAT0004911	4.68
Endogenous1	hsa-miR-874-5p	MIMAT0026718	10.53
Endogenous1	hsa-miR-875-3p	MIMAT0004923	4.68
Endogenous1	hsa-miR-876-3p	MIMAT0004925	9.94
Endogenous1	hsa-miR-876-5p	MIMAT0004924	4.68
Endogenous1	hsa-miR-877-5p	MIMAT0004949	12.28
Endogenous1	hsa-miR-885-3p	MIMAT0004948	7.6
Endogenous1	hsa-miR-885-5p	MIMAT0004947	5.85
Endogenous1	hsa-miR-887-3p	MIMAT0004951	4.68
Endogenous1	hsa-miR-887-5p	MIMAT0026720	18.13
Endogenous1	hsa-miR-888-5p	MIMAT0004916	9.94
Endogenous1	hsa-miR-889-3p	MIMAT0004921	8.19
Endogenous1	hsa-miR-890	MIMAT0004912	4.68
Endogenous1	hsa-miR-891a-5p	MIMAT0004902	7.6
Endogenous1	hsa-miR-891b	MIMAT0004913	7.6
Endogenous1	hsa-miR-892a	MIMAT0004907	8.77
Endogenous1	hsa-miR-892b	MIMAT0004918	8.77
Endogenous1	hsa-miR-9-5p	MIMAT0000441	19.89
Endogenous1	hsa-miR-922	MIMAT0004972	2.34
Endogenous1	hsa-miR-924	MIMAT0004974	1.75
Endogenous1	hsa-miR-92a-1-5p	MIMAT0004507	24.57
Endogenous1	hsa-miR-92a-3p	MIMAT0000092	198.3
Endogenous1	hsa-miR-92b-3p	MIMAT0003218	29.83
Endogenous1	hsa-miR-93-5p	MIMAT0000093	936.52
Endogenous1	hsa-miR-933	MIMAT0004976	4.09
Endogenous1	hsa-miR-934	MIMAT0004977	6.43
Endogenous1	hsa-miR-935	MIMAT0004978	2.92
Endogenous1	hsa-miR-936	MIMAT0004979	7.02
Endogenous1	hsa-miR-937-3p	MIMAT0004980	9.94
Endogenous1	hsa-miR-939-5p	MIMAT0004982	11.11
Endogenous1	hsa-miR-940	MIMAT0004983	7.02
Endogenous1	hsa-miR-941	MIMAT0004984	12.87
Endogenous1	hsa-miR-942-3p	MIMAT0026734	9.94
Endogenous1	hsa-miR-942-5p	MIMAT0004985	16.96
Endogenous1	hsa-miR-944	MIMAT0004987	8.77
Endogenous1	hsa-miR-95-3p	MIMAT0000094	11.7
Endogenous1	hsa-miR-96-5p	MIMAT0000095	19.3
Endogenous1	hsa-miR-98-3p	MIMAT0022842	7.02
Endogenous1	hsa-miR-98-5p	MIMAT0000096	674.46
Endogenous1	hsa-miR-99a-5p	MIMAT0000097	14.62
Endogenous1	hsa-miR-99b-5p	MIMAT0000689	1401.57
Housekeeping	ACTB	NM_001101.2	10407.1
Housekeeping	B2M	NM_004048.2	8597.18
Housekeeping	GAPDH	NM_002046.3	10067.2
Housekeeping	RPL19	NM_000981.3	4164.34
Housekeeping	RPLP0	NM_001002.3	4417.63
